# Exploring the diversity of anti-defense systems across prokaryotes, phages, and mobile genetic elements

**DOI:** 10.1101/2024.08.21.608784

**Authors:** Florian Tesson, Erin Huiting, Linlin Wei, Jie Ren, Matthew Johnson, Rémi Planel, Jean Cury, Yue Feng, Joseph Bondy-Denomy, Aude Bernheim

**Author notes:** The authors wish it to be known that, in their opinion, the first 2 authors should be regarded as joint First Authors.

## Abstract

The co-evolution of prokaryotes, phages, and mobile genetic elements (MGEs) over the past billions of years has driven the emergence and diversification of defense and anti-defense systems alike. Anti-defense proteins have diverse functional domains, sequences, and are typically small, creating a challenge to detect anti-defense homologs across the prokaryotic genomes. To date, no tools comprehensively annotate anti-defense proteins within a desired genome or MGE. Here, we developed “AntiDefenseFinder” – a free open-source tool and web service that detects 156 anti-defense systems (of one or more proteins) in any genomic sequence. Using this dataset, we identified 47,981 anti-defense systems distributed across prokaryotes, phage, and MGEs. We found that some genes co-localize in “anti-defense islands”, including *E. coli* T4 and Lambda phages, although many are standalone. Out of the 112 systems detected in bacteria, 100 systems localize only or preferentially in prophages, plasmids, phage satellites, integrons, and integrative and conjugative elements. However, over 80% of anti-Pycsar protein 1 (Apyc1) resides in non-mobile regions of bacteria. Evolutionary and functional analyses revealed that Apyc1 likely originated in bacteria to regulate cNMP signaling, but was co-opted multiple times by phages to overcome cNMP-utilizing defenses. With the AntiDefenseFinder tool, we hope to facilitate the identification of the full repertoire of anti-defense systems in MGEs, the discovery of new protein functions, and a deeper understanding of host-pathogen arms race.
