## Supplementary Table 4 for "Exploring the diversity of anti-defense systems across prokaryotes, phages, and mobile genetic elements"

### Sheet: Table S4
gene_name	seq	Source	Against	Ref
abc1	MRRLNITPAEMESVCGRMVACRAAEHLGLNINQFYYIAKKLSLKTAFVKPRWSDDEDKRMQTLISSGYTQRNVAKILGRSEESVKSRLSRLRKK	Salmonella	RecBCD	https://www.biorxiv.org/content/10.1101/2023.04.06.535777v1.full
abc2	MPAPLYGADDPRRCSGNSVSEVLDKFRKNYDLIMSLPQETKEEKEFRHCIWLAEKEERERIYQTAIRPFRKATYTKFIEIDPRLRDYRSRYGAISNN	Salmonella	RecBCD	https://elifesciences.org/articles/83409
aca1	MRFPGVKTPDASNHDPDPRYLRGLLKKAGISQRRAAELLGLSDRVMRYYLSEDIKEGYRPAPYTVQFALECLANDPPSA	Pseudomonas aeruginosa	CRISPR-Cas Type I-E, I-F	https://www.nature.com/articles/nature11723
aca10	MSSATPDPAEILTARKAVGLSQTAAAALVHSSLRTWQQWEAGDRRMHPGLWELFLLKTQLPSPSS	Pseudomonas citronellolis	CRISPR-Cas Type I-C, I-E	https://academic.oup.com/nar/article/49/4/2114/6129318
aca11	MKVDTKQIEWLLKNASGYQISKMSGVAQPTISALINKKRSIENLTIETGHKLTELANQMQKTP	Streptococcus sp.	CRISPR-Cas Type II-A	https://academic.oup.com/nar/article/50/5/2836/6533621
aca12	MLINTSRVEMVLMNKAISAYRLAKEIGIQESSISLLRNGKKDLDKLSLEVAMRVQAWIDAGNYSFSYDYSELIEKLEADIEKGLADEYIYIVRGGYNEVMEKCMIIDYYYDPEEIAEGDIAEKVLTSSALAEMEKDNEIF	Streptococcus sp.	CRISPR-Cas Type II-A	https://academic.oup.com/nar/article/50/5/2836/6533621
aca13	MTDELTARQRADKKWNEKNREHRNYMTKRSTARGFIRNHATKEDLLELQKLIQENLKKF	Streptococcus equinus	CRISPR-Cas Type II-A	https://academic.oup.com/nar/article/50/5/2836/6533621
aca2	MTHYELQALRKLLMLEVSEAAREIGDVSPRSWQYWESGRSPVPDDVANQIRNLTDMRYQLLELRTEQIEKAGKPIQLNFYRTLDDYEAVTGKRDVVSWRLTQAVAATLFAEGDVTLVEQGGLTLE	Oceanimonas smirnovii	CRISPR-Cas Tyep I-F, II-C	https://www.nature.com/articles/nmicrobiol201685
aca3	MKKFEAPEIGYTPANLKALRKQFGLTQAQVAEITGTKTGYSVRRWEAAIDAKNRADMPLVKWQKLLDSLK	Neisseria meningitidis	CRISPR-Cas Type II-C	https://linkinghub.elsevier.com/retrieve/pii/S0092-8674(16)31589-6
aca4	MTEEQFSALAELMRLRGGPGEDAARLVLVNGLKPTDAARKTGITPQAVNKTLSSCRRGIELAKRVFT	Pseudomonas aeruginosa	CRISPR-Cas Type I-F	https://www.science.org/doi/10.1126/science.aau5174?url_ver=Z39.88-2003&rfr_id=ori:rid:crossref.org&rfr_dat=cr_pub%20%200pubmed
aca5	MSLTEYIDKNFAGNKAAFARHMGVDAQAVNKWIKSEWFVSTTDDNKIYLSSVRREIPPVA	Pseudomonas aeruginosa	CRISPR-Cas Type I-F	https://www.science.org/doi/10.1126/science.aau5174?url_ver=Z39.88-2003&rfr_id=ori:rid:crossref.org&rfr_dat=cr_pub%20%200pubmed
aca6	MTAMKEWRARMGWSQRRAAQELGVTLPTYQSWEKGIRLSDGSPIDPPLTALLAAAAREKGLPPIS	Pseudomonas aeruginosa	CRISPR-Cas Type I-F	https://www.science.org/doi/10.1126/science.aau5174?url_ver=Z39.88-2003&rfr_id=ori:rid:crossref.org&rfr_dat=cr_pub%20%200pubmed
aca7	MIDARKHYDPNLAPELVRRALAVTGTQKELAERLDVSRTYLQLLGKGQKSMSYAVQVMLEQVIQDGET	Pseudomonas aeruginosa	CRISPR-Cas Type I-F	https://www.science.org/doi/10.1126/science.aau5174?url_ver=Z39.88-2003&rfr_id=ori:rid:crossref.org&rfr_dat=cr_pub%20%200pubmed
aca8	MKRQVRVGNTIYYVESEDDLVSVTHELARQGIKIEKIAYLLGVSVRKVRQYLESC	Sulfolobus islandicus rod-shaped virus 2	CRISPR-Cas Type I-D	https://www.nature.com/articles/s41564-018-0120-z
aca9	mkntrlvdaqsklgfskaemaralsvhyntydkwergeqkpqaavytavdmllfmhakgiltewmsrse	Klebsiella pneumoniae	CRISPR-Cas Type I-F, I-E	https://www.nature.com/articles/s41467-020-19415-3
acb1	MMEFKDFSTGLYVAAKFSELTLDALEELQRSLRVPNPVPREKIHSTICYSRVNVPYVPSSGSFEVASSGHLEVWKTQDGSTLVLVLDSEYLRCRHMYARALGATHDFDDYTPHITLSYNVGPLSFSGDVQIPVVLDREYKEPLKLDWADDLK	Escherichia coli	CBASS	https://www.nature.com/articles/s41586-022-04716-y
acb2	MDNQHRKIAGYRELTQDDIDLMNRVKAVGAELLALQAALAGRLSTDLEVKQAAAKASKLAPEHESSPECVELRRFLAAEPLRWAAIAKTDIQTGVMALVRAIAQPEGC	Pseudomonas aeruginosa	CBASS	https://www.cell.com/cell/fulltext/S0092-8674(22)01584-7?_returnURL=https%3A%2F%2Flinkinghub.elsevier.com%2Fretrieve%2Fpii%2FS0092867422015847%3Fshowall%3Dtrue
acria1	MRSKMIKKEEKDNKIYITVKDEETGIEWTAVVEKVEFEWCVKQKEELEVEDAEKSVMLDYALFGNCAIPKVTAEEYKNSLTKYTGEKMSRLLHILYNYEIVSQNDTKNIWVTELSRCLRRSYLMRKEGKTKVGLNEAMKMHIGSGLHMRLQSLLRKHGFETEVRVQRKTALGFQIVGRIDVYDKEENVIYELKYTHNDKLDSVRLNNYLRQLNYYIEMANAMKGYLVIVHADGSVEEIKRDWAETDLEKRANAFGIYVEENTLPPKKSRPDAECIECPFYNFCWGKL	Sulfolobus virus Ragged Hills	CRISPR-Cas - Type I-A	https://journals.asm.org/doi/10.1128/JB.00747-18?url_ver=Z39.88-2003&rfr_id=ori:rid:crossref.org&rfr_dat=cr_pub%20%200pubmed
acric1	MNNLKKTAITHDGVFAYKNTETVIGSVGRNDIVMAIDATHG EFNDKNFIIYADTNGNPIYLGYAYLDDNN DAHIDLAVGACNEDDDFDEKEIHEMIAEQMELAKRYQELGD TVHGTTRLAFDDDGYMTVRLDQQAYPDYRPENDDKHIMWRALALTATGKELEVFWLVEDYEDEEVNSWD FDIADDWREL	Moraxella bovoculi	CRISPR-Cas - Type I-C	https://www.science.org/doi/10.1126/science.aau5174?url_ver=Z39.88-2003&rfr_id=ori:rid:crossref.org&rfr_dat=cr_pub%20%200pubmed
acric10	MTKINPEWLAFNNLINEGGEGFNPHPKYISATATAQAPIVANSAGKVYRDSRGMPIDPLAQIADAETRLARVTDPFGRELIERSIANYRKMLEA	Xanthomonas translucens	CRISPR-Cas - Type I-C	https://www.nature.com/articles/s41467-020-17652-0
acric11	MNKETQITASAVVGEDKRLEFLSKHFGVRFARRGEALVFAWLLRLAKVPIEWTRLQYYTLSNSGFYLAPRELRISECELSADAVGIVATMLTLRQLAHESAACVEADSTYPAAKLAVTASVKFAQQYHHLAAYSVKHAESINIYRAID	Xanthomonas albilineans	CRISPR-Cas - Type I-C
acric3	MSIQVTSTNGRTVNLEIELGSVVASSGQVKFMADKTDRGLESRFLVPEAGNRRIEVALTGRDLEAANALFSELAASVEATNEMYRELDAERAQINKALEG	Pseudomonas aeruginosa	CRISPR-Cas - Type I-C	https://academic.oup.com/nar/article/49/4/2114/6129318
acric4	MDNKITPADEEKIREWLNCEEASVDNDGDVWVAVPMTGHWLSDEQKAKYIEWRGDET	Pseudomonas aeruginosa	CRISPR-Cas - TypeI-C	https://academic.oup.com/nar/article/49/4/2114/6129318
acric5	MSKVTLNGQQIDFDAAVNLMDAELREELHSAQEWTNDQEFLDAYVQAHAAKFDGEEFQVA	Pseudomonas aeruginosa	CRISPR-Cas - Type I-C	https://academic.oup.com/nar/article/49/4/2114/6129318
acric6	MTESLIHLRVPAATKGRWVRASRAVGLRLTDYITQAVEAYMQQQLTRVAIPDDIEFSDLKLARDPDGAVSFDWAVIERICHASGLPLEMMRDAPEDNVASLIIGWYQAHRADGGAADPVADDLIAEAMAEDAAGQQFSHQPGRA	Pseudomonas aeruginosa	CRISPR-Cas - Type I-C, I-E	https://academic.oup.com/nar/article/49/4/2114/6129318
acric7	MATVTKITLNGQNHYNFGSECSEADAEGYREWIAQELAENFPGAEIEINEADSTYSVVVEIDDESYYDEARGLKDDVNVFCIDAWDRCPWDWVS	Pseudomonas stutzeri	CRISPR-Cas - Type I-C, I-E	https://academic.oup.com/nar/article/49/4/2114/6129318
acric8	MYAIRKIQFFYGPTDKKSYVGEEAGGRRELFKTRAEAQARIEDLEEGVYYLAHNESGRPDYKIVWVRGEAQFEHARWMRG	Pseudomonas aeruginosa	CRISPR-Cas - Type I-C, I-E	https://academic.oup.com/nar/article/49/4/2114/6129318
acric9	METKMTSFYKITAYNSQALYFWGTDADVDRYVDWLNRDREINVYAAEAIPEAEWAQYEGRDDVLSGEECGWDDFMSAEA	Rhodobacter capsulatus	CRISPR-Cas - Type I-C	https://www.nature.com/articles/s41467-020-17652-0
acrid1	MNYKELEKMLDVIFENSEIKEIDLFFDPEVEISKQEFEDLVKNADPLQKVVGDNYITETFEWWEFENQYLEFELDYYVKDEKIFVLEMHFWRKIRKLE	Sulfolobus islandicus	CRISPR-Cas - Type I-D	https://www.nature.com/articles/s41564-018-0120-z
acrie1	MEKKLSDAQVALVAAWRKYPDLRESLEEAASILSLIVFQAETLSDQANELANYIRRQGLEEAEGACRNIDIMRAKWVEVCGEVNQHGIRVYGDAIDRDVD	Pseudomonas aeruginosa	CRISPR-Cas - Type I-E	https://journals.asm.org/doi/10.1128/mBio.00896-14?url_ver=Z39.88-2003&rfr_id=ori:rid:crossref.org&rfr_dat=cr_pub%20%200pubmed
acrie2	MNTYLIDPRKNNDNSGERFTVDAVDITAAAKSAAQQILGEEFEGLVYRETGESNGSGMFQAYHHLHGTNRTETTVGYPFHVMEL	Pseudomonas aeruginosa	CRISPR-Cas - Type I-E	https://journals.asm.org/doi/10.1128/mBio.00896-14?url_ver=Z39.88-2003&rfr_id=ori:rid:crossref.org&rfr_dat=cr_pub%20%200pubmed
acrie3	MKITNDTTTYEVAELMGSEADELDGRIMMGLLSRECVVDTDDLSEDQWLALIDESQKVRREQFESDEA	Pseudomonas aeruginosa	CRISPR-Cas - Type I-E	https://journals.asm.org/doi/10.1128/mBio.00896-14?url_ver=Z39.88-2003&rfr_id=ori:rid:crossref.org&rfr_dat=cr_pub%20%200pubmed
acrie4	MSTQYTYEQIAEDFRLWGEYMDPNAEMTEEEFQALSTEEKVAMQVEAFGAEA	Pseudomonas aeruginosa	CRISPR-Cas - Type I-E	https://journals.asm.org/doi/10.1128/mBio.00896-14?url_ver=Z39.88-2003&rfr_id=ori:rid:crossref.org&rfr_dat=cr_pub%20%200pubmed
acrie4-if7	MSTQYTYQQIAEDFRLWSEYVDTAGEMSKDEFNSLSTEDKVRLQVEAFGEEKSPKFSTKVTTKPDFDGFQFYIEAGRDFDGDAYTEAYGVAVPTNIAARIQAQAAELNAGEWLLVEHEA	Pseudomonas aeruginosa	CRISPR-Cas - Type I-E, I-F	https://www.science.org/doi/10.1126/science.aau5174?url_ver=Z39.88-2003&rfr_id=ori:rid:crossref.org&rfr_dat=cr_pub%20%200pubmed
acrie5	MSNDRNGIINQIIDYTGTDRDHAERIYEELRADDRIYFDDSVGLDRQGLLIREDVDLMAVAAEIE	Pseudomonas aeruginosa	CRISPR-Cas - Type I-E	https://www.science.org/doi/10.1126/science.aau5174?url_ver=Z39.88-2003&rfr_id=ori:rid:crossref.org&rfr_dat=cr_pub%20%200pubmed
acrie6	MNNDTEVLEQQIKAFELLADELKDRLPTLEILSPMYTAVMVTYDLIGKQLASRRAELIEILEEQYPGHAADLSIKNLCP	Pseudomonas aeruginosa	CRISPR-Cas - Type I-E	https://www.science.org/doi/10.1126/science.aau5174?url_ver=Z39.88-2003&rfr_id=ori:rid:crossref.org&rfr_dat=cr_pub%20%200pubmed
acrie7	MIGSEKQVNWAKSIIEKEVEAWEAIGVDVREVAAFLRSISDARVIIDNRNLIHFQSSGISYSLESSPLNSPIFLRRFSACSVGFEEIPTALQRIRSVYTAKLLEDE	Pseudomonas aeruginosa	CRISPR-Cas - Type I-E	https://www.science.org/doi/10.1126/science.aau5174?url_ver=Z39.88-2003&rfr_id=ori:rid:crossref.org&rfr_dat=cr_pub%20%200pubmed
acrie8	MTTITINTYDPEARFNMSGEEAKEFFAFVEEQAKVSGFDVYYDSCTYVDEESERFVEKCFQNY	Klebsiella michiganensis	CRISPR-Cas - Type I-E	https://www.nature.com/articles/s41467-020-19415-3
acrie9	MEMQINSRKLGRTITFSRPGASYIFADLNGKSGTLGCQICSGGGTMGSTLSYDGDDQAQFEAICRRWYRAHVRGE	Pseudomonas sp.	CRISPR-Cas - Type I-E	https://academic.oup.com/nar/article/49/4/2114/6129318
acrif1	MKFIKYLSTAHLNYMNIAVYENGSKIKARVENVVNGKSVGARDFDSTEQLESWFYGLPGSGLGRIENAMNEISRRENP	Pseudomonas aeruginosa	CRISPR-Cas - Type I-F	https://www.nature.com/articles/nature11723
acrif10	MTTFRIENVRIETINDFDMVKFDLVTDLGRVELAEHVNYDSEGDFKSVEYTDSNIRYNMVDELCSVFDLTDKPSLMPAIDYVTFAEIIEAVEEMLEA	Shewanella xiamenensis	CRISPR-Cas - Type I-F	https://www.nature.com/articles/nmicrobiol201685
acrif11	MSMELFHGSYEEISEIRDSGVFGGLFGAHEKETALSHGETLH RIISPLPLTDYALNYEIESAWEVALDVAGGDENVAEAIMAKA CESDSNDGWELQRLRGVLA VRLGYTSVEMEDEHGTTWLCL PGCTVEKI	Pseudomonas aeruginosa	CRISPR-Cas - Type I-F	https://www.science.org/doi/10.1126/science.aau5174?url_ver=Z39.88-2003&rfr_id=ori:rid:crossref.org&rfr_dat=cr_pub%20%200pubmed
acrif12	MAYEKTWHRDYAAESLKRAETSRWTQDANLEWTQLALEC AQVVHLARQVGEELGNEKIIGIADTVLSTIEAHSQA TYRRPC YKRITTAQTHLLAVTLLERFGSARRVANAVWQLTDDEIDQA KA	Pseudomonas aeruginosa	CRISPR-Cas - Type I-F	https://www.science.org/doi/10.1126/science.aau5174?url_ver=Z39.88-2003&rfr_id=ori:rid:crossref.org&rfr_dat=cr_pub%20%200pubmed
acrif13	MKLLNIKINEFAVTANTEAGDELYLQLPHTPDSQHSINHEPLD DDDFVKEVQEICDEYFGKGDRTLARLS YAGGQAYDSYTEEDGVYTTNTGDQFVEHSYADYYNVEVYC KADLV	Moraxella catarrhalis	CRISPR-Cas - Type I-F	https://www.science.org/doi/10.1126/science.aau5174?url_ver=Z39.88-2003&rfr_id=ori:rid:crossref.org&rfr_dat=cr_pub%20%200pubmed
acrif14	MKKIEMIEISQNRQNLTAFLHISEIKAINAKLADGVDVDKKSF DEICSIVLEQYQAKQISNKQASEIFET LAKANKSFKIEKFRCSHGYNEIYKYSPDHEAYLFYCKGGQG QLNKLIAENGRFM	Moraxella catarrhalis	CRISPR-Cas - Type I-F	https://www.science.org/doi/10.1126/science.aau5174?url_ver=Z39.88-2003&rfr_id=ori:rid:crossref.org&rfr_dat=cr_pub%20%200pubmed
acrif15	MTTITIAYEVSNDKVETIKTMVESQQIHNVNFNGEEFTIERGDFTSIDKDEAEHVKLLNKIQDIIHGYS	Klebsiella michiganensis	CRISPR-Cas - Type I-F	https://www.nature.com/articles/s41467-020-19415-3
acrif16	MSLSDKKEQKEAYLDALRIAPLDRGVLKRIHAVNDNTLDKWLYVADRYPTFRACWELWMFQRKRRVLISRKLHVLINRSTNRTIEAFEKTYPPEERVVGKSYRDLVTEKGERSANMYIINGEVVGAKDASILLGYSSYNTLYAKMKRLGIQPGDDISHLKPEKRGRKKECS	Pectobacterium parmentieri	CRISPR-Cas - Type I-F	https://www.nature.com/articles/s41467-020-19415-3
acrif17	MFSEIKFSSLSDHALAELIKMAMEEFQQRLIKPGVNTIKTVDVEPVVLHAPSDNEMVFINNCLKKRRAGEYIHASMKDKYRDLTRKYPQWFSVKAYPDDLRGSVSKHYVDYFTKKE	Pectobacterium carotovorum	CRISPR-Cas - Type I-F	https://www.nature.com/articles/s41467-020-19415-3
acrif18	MTTIKAAYISKDQNWNDGTTTYWFDVNGETFGVVHGGESWNAKVVDCDGAPSDQYTVDQFNITEDMIAE	Serratia marcescens	CRISPR-Cas - Type I-E, I-F	https://www.nature.com/articles/s41467-020-19415-3
acrif19	MKPLHTMNYDNNQMSLVYESYDEYGFEYSVKLKISVRDYRGIDVSAFNAFPEWEDTLRMRDRVMSVEEIENAMISRYKSLFIAPPDCTYEFDI	Pectobacterium carotovorum	CRISPR-Cas - Type I-F	https://www.nature.com/articles/s41467-020-19415-3
acrif2	MTKTAQMIAQQHKDTVAACEAAEAIAIAKDQVWDGEGYTKYTFDDNSVLIQSGTTQYAMDADDADSIKGYADWLDDEARSAEASEIERLLESVEEE	Pseudomonas aeruginosa	CRISPR-Cas - Type I-F	https://www.nature.com/articles/nature11723
acrif2_c2	MATKTAQMIAQQHKDTVAACEAAEAIAIAKDQVWDGEGYTKYTFDDNSVLIQSGTTQYAMDADDADSIKGYADWLDDEARSAEASEIERLLESVEEE	Pseudomonas aeruginosa	CRISPR-Cas - Type I-C, I-F	https://academic.oup.com/nar/article/49/4/2114/6129318
acrif20	MTKSEIFKFAWVDAHYLATTLGGNAVEYFAECLKKSHMINRTTAVSFEQKEYAVDVAYAAITILADGAVL	Pectobacterium carotovorum	CRISPR-Cas - Type I-F	https://www.nature.com/articles/s41467-020-19415-3
acrif21	MTSIKTIEYKGNTLTLQKDSDADCISYEILLRDPIKHWVGRDVQILNIDSSTSVDVFYKKFSDSELASMMQREYDDCFPLQVTATLESVIEAGDINTKWFVVNDETGALSGKYGSVYTESGWYICNESGEKIENKLTENQISSIRVAMDRGDTATYSWEFDD	Pectobacterium carotovorum	CRISPR-Cas - Type I-F	https://www.nature.com/articles/s41467-020-19415-3
acrif22	MSKKFLEIVGNASTSATFNGKLIGHNVNASAYEKDGEIIIHLETNGSRWKSSPEVRMTKEEYDSFCEKQSRPLFVRGIELFGAEALLS	Pectobacterium parmentieri	CRISPR-Cas - Type I-E, I-F	https://www.nature.com/articles/s41467-020-19415-3
acrif23	MTNFQTWLDSADIPVQQNGQWIDLETGIAYDPSYNYAANTRRASLSPRGIDARAVAKTFGGRALTGTARQKEWAEKIRAEKVQQMNQDQAEMACDPSGLLTAAKFWIENRNDSAQEIAGFVMQQKALLAQHRSAKAAGQADKVAKIAAEYNALTARWGF	Pseudomonas aeruginosa	CRISPR-Cas - Type I-F	https://www.nature.com/articles/s41467-020-19415-3
acrif24	MNAIHIGPFSITPAARGLHYGGLPHHQWTLYYGPREMAIKTLPDSYTSSEVRDEFSDIIAEFVIDARHRYAPDVLELVNSDGDAVLARVAVSRLPEALSGCIPDDRFPYWLLTASRPRLGLPVTLNEYTALAVELSAPPLAWITGLLPGEVLTHDAEEWRPPTSWELRHVVGEGSFTGVSGAAAAALLGMSATNFRKYTAGDSAANRQKISFAAWHYLLDRLGVKRAS	Pseudomonas aeruginosa	CRISPR-Cas - Type I-F	https://www.nature.com/articles/s41467-020-19415-3
acrif3	MSSTISDRIISRSVIEAARFIQSWEDADPDNLTESQVLAASSFAARLHEGLQATVLQRLVDESNRDEYREFQAWEEALLNADGRVTSNPFADWGWWYRIANVMLATASQNVGVAWGSHVHGRLMAIFQDRFQQHYEDEEC	Pseudomonas aeruginosa	CRISPR-Cas - Type I-F	https://www.nature.com/articles/nature11723
acrif4	MMTISKTDIDCYLQTYVVIDPVSNGWQWGIDENGVGGALHHGRVEMVEGENGYFGLRGATHPTEKEAMAAALGYLWKCRQDLVAIARNDAIEAEKYRAKA	Pseudomonas aeruginosa	CRISPR-Cas - Type I-F	https://www.nature.com/articles/nature11723
acrif5	MSRPTVVTVTETPRNPGSYEVNVERDGKMVVGRARAGSDPGAAAAKAMQMAMEWGSPNYVILGSNKVLAFIPEQLRVKM	Pseudomonas aeruginosa	CRISPR-Cas - Type I-F	https://www.nature.com/articles/nature11723
acrif6	MKVPAFFAANILTIEQIIEAINNDGSAMTSAPEIAGYYAWDAATDALESENDLEQLTEDDFVAHLEVLEERGAKIDRDAAIAVALQFQAAAVNDLHSGDE	Pseudomonas aeruginosa	CRISPR-Cas - Type I-E, I-F	https://www.nature.com/articles/nmicrobiol201685
acrif7	MSHASHNGEAPKRIEAMTTFTSIVTTNPDFGGFEFYVEAGQQFDDSAYEEAYGVSVPSAVVEEMNAKAAQLKDGEWLNVSHEA	Pseudomonas aeruginosa	CRISPR-Cas - Type I-F	https://www.nature.com/articles/nmicrobiol201685
acrif8	MARIAPNEDSTMSTAYIIFNSSVAAVVDTEIANGANVTFSTVTVKEEINANRDFNLVNAQNGKISRAKRWGNEASKCEYFGREINPTEFFIK	Pectobacterium carotovorum	CRISPR-Cas - Type I-F	https://www.nature.com/articles/nmicrobiol201685
acrif9	MKAAYIIKEVQNINSEREGTQIEATSLSQAKRIASKEQCFHGTVMRIETVNGLWLAYKEDGKRWVDCQ	Vibrio parahaemolyticus	CRISPR-Cas - Type I-F	https://www.nature.com/articles/nmicrobiol201685
acriia1	MTIKLLDEFLKKHDLTRYQLSKLTGISQNTLKDQNEKPLNKYTVSILRSLSLISGLSVSDVLFELEDIEKNSDDLAGFKHLLDKYKLSFPAQEFELYCLIKEFESANIEVLPFTFNRFENEEHVNIKKDVCKALENAITVLKEKKNELL	Listeria monocytogenes	CRISPR-Cas - Type II-A	https://www.cell.com/cell/fulltext/S0092-8674(16)31683-X?_returnURL=https%3A%2F%2Flinkinghub.elsevier.com%2Fretrieve%2Fpii%2FS009286741631683X%3Fshowall%3Dtrue
acriia10	MDNKFKLRKAINGIEELNFAFDKLTAIDYKTICRIERKMNGLSVDALADSIIASAGTRKTSSEFRIACAWVAAVKGTDGLTVDDYDQLSLDDLLELETFGLLFFVGSLE	Metagenomic libraries from soil	CRISPR-Cas - Type II-A	https://www.cell.com/cell-host-microbe/fulltext/S1931-3128(19)30040-X?_returnURL=https%3A%2F%2Flinkinghub.elsevier.com%2Fretrieve%2Fpii%2FS193131281930040X%3Fshowall%3Dtrue
acriia11	MADMTLRQFCERYRKGDFLAKDRETQIEAGWYDWFCDDKALAGRLAKIWGILKGITSDYILDNYRVWFKNNCPMVGPLYDDVRFEPLDEEQRDELYFGVAIDDKRREKKYVIFTARNDYENECGFNNVREVRQFINGWEDELKNEEFYKAREKKRQEMEEANNKFAEIMQRADEILWNLKED	Clostridium sp. from human gut metagenome	CRISPR-Cas - Type II-A	https://elifesciences.org/articles/46540
acriia12	MSKTMYKNDVIELIKNAKTNNEELLFTSVERNTREAATQYFRCPEKHVSDAGVYYGEDFEFDGFEIFEDDLIYTRSYDKEELN	Listeria monocytogenes	CRISPR-Cas - Type II-A	https://pubmed.ncbi.nlm.nih.gov/32325051/
acriia13	MEVMNKSIEIKDQNNIVLIDSLGQFFTDIENDNNGRYNIDYVLLNEVEHDNGNTYYEVGMYRTEEVPFSDKVTQDNVELLEDKWLQIDQQGESYVESIFFENEEDAREYIKLVLKGHETFEETAKAIGVIK	Staphylococcus schleiferi	CRISPR-Cas - Type II-A	https://www.pnas.org/doi/abs/10.1073/pnas.1917668117?url_ver=Z39.88-2003&rfr_id=ori%3Arid%3Acrossref.org&rfr_dat=cr_pub++0pubmed
acriia14	LKKTIEKLLNSDLNSNYIAKKTGVEQSTIYRLRTGERQLGKLGLDSAERLYNYQKEIENMKSVKYISNMSKQEKGYRVYVNVVNEDTDKGFLFPSVPKEVIENDKIDELFNFEHHKPYVQKAKSRYDKNGIGYKIVQLDEGFQKFIELNKEKMKENLDY	Staphylococcus simulans	CRISPR-Cas - Type II-A	https://www.pnas.org/doi/abs/10.1073/pnas.1917668117?url_ver=Z39.88-2003&rfr_id=ori%3Arid%3Acrossref.org&rfr_dat=cr_pub++0pubmed
acriia15	MRKTIERLLNSELSSNSIAVRTGVSQAVISKLRNGKKELGNLTLNSAEKLFEYQKEMEKVDTWIVYRGRTADMNKSYIAEGSTYEEVYNNFVDKYGYDVLDEDIYEIQLLKKNGENLDDYDVDSDGINNYDKLDEFRESDYVDLEDYDYRELFENSSSQVYYHEFEITHE	Staphylococcus delphini	CRISPR-Cas - Type II-A	https://www.pnas.org/doi/abs/10.1073/pnas.1917668117?url_ver=Z39.88-2003&rfr_id=ori%3Arid%3Acrossref.org&rfr_dat=cr_pub++0pubmed
acriia16	MGYIGTKRSERSQDAIEDYEVPLNHFNKDLIQAFIDENEAYDTLKTKKVRLWKFVAPRAGATSWHHTGTYYNKTDHYSLEKVADELLQNGDEWEEQFKAYVKEEQETATSEPVFLSVIKVQIWGGSMKRPKLVGHEVVMGVKKEGWLHAVSKATQSKYKLSANKVEMQKHYSLEDYSALTKDFPEFKAQKRAINKKMKEMYN	Listeria monocytogenes	CRISPR-Cas - Type II-A	https://www.nature.com/articles/s41564-020-0692-2
acriia17	MAILNNKGEKISIDCADLISEVEEDILIFGGTFLVYAICSWREIEQVEYISDYVHADNPESYKDELTTKEYAELKEIYEKDLEELKITKNKQMNLNELLSILTIQNSIT	Enterococcus faecalis	CRISPR-Cas - Type II-A	https://www.nature.com/articles/s41564-020-0692-2
acriia18	MKIDTTVTEVKENGKTYLRLLKGNEQLKAVSDKAVAGVNLFPGAKIGSFLVRQDNIVVFPDNKGEFDLDFFNLLNDNFETLVEYAKMADCLDIAFDINEKSYFNMIMWLMKNIDENWSQSPYGESFYSSKDIDWGYKPEGSLRVSDHWNFGQDGEHCPTAEPVDGWAVCKFENGKYHLIKKF	Streptococcus macedonicus	CRISPR-Cas - Type II-A	https://www.nature.com/articles/s41564-020-0692-2
acriia19	MKLIVEVEETNYKNLVNYTKLTNESHNILVNRLISEYITKPYELRLDLSERYSNRDLIEFKFMLIEYCKEALQDIKELANSDEAYETDEAFEAVFRQLFEEVISNPDTVLKAFHSYTSFLEENK	Staphylococcus simulans	CRISPR-Cas - Type II-A	https://www.nature.com/articles/s41564-020-0692-2
acriia2	MTLTRAQKKYAEAMHEFINMVDDFEESTPDFAKEVLHDSDYVVITKNEKYAVALCSLSTDECEYDTNLYLDEKLVDYSTVDVNGVTYYINIVETNDIDDLEIATDEDEMKSGNQEIILKSELK	Listeria monocytogenes	CRISPR-Cas - Type II-A	https://www.cell.com/cell/fulltext/S0092-8674(16)31683-X?_returnURL=https%3A%2F%2Flinkinghub.elsevier.com%2Fretrieve%2Fpii%2FS009286741631683X%3Fshowall%3Dtrue
acriia20	MKNYEVTNEVKNLNTQVETIGQAVDLYKEYGSNTIVWSIDKNEDLIDEVTELVAEYAEKGTVIK	Streptococcus iniae	CRISPR-Cas - Type II-A	https://academic.oup.com/nar/article/48/9/4698/5819938
acriia21	MDYDNENYLIPKILLQDDFYSSLSAKDILVYAVLKDRQIEALEKGWIDTDGSIYLNFKLIELAKMFSCSRTTMIDVMQRLEEVNLIERERVDVFYGYSLPYKTYINEV	Streptococcus agalactiae	CRISPR-Cas - Type II-A	https://academic.oup.com/nar/article/48/9/4698/5819938
acriia22	MVVEETRDLAETADCVVIEAILVDDGLRYRQLSVGIKDENGDIIRIVPISTVLI	Clostridium sp. from human gut metagenome	CRISPR-Cas - Type II-A	https://journals.plos.org/plosbiology/article?id=10.1371/journal.pbio.3001428
acriia23	MFIYVIRRNKMEYGNKIFEIYNKPFKYRNSSSTNYNKVRASGIEPNTKFVVNKTANINCAVYPRHGSIEKVFYWGDRKITQATAEKRCGYFKG	Streptococcus pyogenes	CRISPR-Cas - Type II-A	https://www.nature.com/articles/s41564-021-00996-8
acriia24	MKKAQQLLKEIKTNNVSYAIMDEDNEIYCNKETNNIMDIYGYDNENGHFYGVYGDVVDGQIDSRYFSDDAILNAIDKLLFLGDPIKRTDLPSDADFKRTFFFEE	Streptococcus phage	CRISPR-Cas - Type II-A	https://academic.oup.com/nar/article/50/5/2836/6533621
acriia25	MKNRLLGSRYTDAIKNDCGTANKMSNIYNKLNKDSLREIHSALYGLLTAGYDISNMRNIEELEKYVNLKKSRGQLLNVSSDDIKLYHKLFVIRFGK	Streptococcus phage	CRISPR-Cas - Type II-A	https://academic.oup.com/nar/article/50/5/2836/6533621
acriia26	MKKLYIQTNQFANGELQVENTSYELCDTFKELYSVASNLVDENTLNFVEDNFIEQNYKDEYNGVYENDGDTGEFVGQVFENKVTEEQFKELLEQLEITYTEFDPEEELAKCIANKNRKSEFYGNGLKVIAEYLESISHEDALAVVTYYYFYFGFGYEDQLISDIKDDQEDGVKFEHVERSETI	Streptococcus sp. from human oral metagenome	CRISPR-Cas - Type II-A	https://academic.oup.com/nar/article/50/5/2836/6533621
acriia27	MKTFNIIVSESANLKEHSSELVDNIIYKVEAKNRREAFKKAREEYSFSSKWKFNMRDLTAIDNTHRRAWGRRYLRVEEA	Streptococcus pyogenes	CRISPR-Cas - Type II-A	https://academic.oup.com/nar/article/50/5/2836/6533621
acriia28	MKTIFTKKQTEELLNDISIEKQKELFNSMHDFRSQHAKEARIPGWSDKYNKLEKKMLSDFEEVTGIKYDTLESELIWDNLSNKFLYNS	Streptococcus phage	CRISPR-Cas - Type II-A	https://academic.oup.com/nar/article/50/5/2836/6533621
acriia29	MKPSQKIKWLLTATGITTYKIGKDIEESTQFLDRYKNDPEKIGGMRLEKAEKLLEYISNLRQEDVIKTNWNNQQILVQNSTEKEITKYFNSYPFAIKLNWIKPHKEMFIVNFDTTSNKTFRKYPYDLKNLYFLVDKNRDKMSQFAEFLIICGRKSHFGGSRVLYEVEGKKYQIIFSIKRPSELGPTIRLINVVETDTYRDDLVPKISEEESILRSEDLDLKGKRVSIKDSELLELMSIIDN	Streptococcus pyogenes	CRISPR-Cas - Type II-A	https://academic.oup.com/nar/article/50/5/2836/6533621
acriia3	MFNKAEIMKQAWNWFNDSNIWLSDIEWVSYTDKEKSFSVCLKAAWSKAKEEVEESKKESKHIAKSEELKAWNWAERKLGLHFNISDDEKFTSVKDETKINFGLSVWACAMKAVKLHNDLFPQTAA	Listeria monocytogenes	CRISPR-Cas - Type II-A	https://www.cell.com/cell/fulltext/S0092-8674(16)31683-X?_returnURL=https%3A%2F%2Flinkinghub.elsevier.com%2Fretrieve%2Fpii%2FS009286741631683X%3Fshowall%3Dtrue
acriia30	MITANEIVKTHKGIRLVQRKNESWEEFKERIQEVIAKQGDNYLTQTKPVHEIKNKGTRNIRRTYVNILLKEGA	Streptococcus gordonii	CRISPR-Cas - Type II-A	https://academic.oup.com/nar/article/50/5/2836/6533621
acriia31	MVTEEQLKEVLVGIYETEYKDEQTFEEYADGWDFWIDKDGDILIEGRGMKPIDGVQKVGHVDNGVIYAY	Streptococcus sp.	CRISPR-Cas - Type II-A	https://academic.oup.com/nar/article/50/5/2836/6533621
acriia32	MKNEDGKLVVSKAHFGNMIRNCQSVEDFKKSFERLTYYSSENRESTVRQRLKIAEKEYNFKAGVKEDLEIKNTTDKEILDYVRNELSKIDSKKQADKNWSEKNREHRNYLSKRSSARSFINNNATHEDLLELKKIIEEKLK	Streptococcus uberis	CRISPR-Cas - Type II-A	https://academic.oup.com/nar/article/50/5/2836/6533621
acriia4	MNINDLIREIKNKDYTVKLSGTDSNSITQLIIRVNNDGNEYVISESENESIVEKFISAFKNGWNQEYEDEEEFYNDMQTITLKSELN	Listeria monocytogenes	CRISPR-Cas - Type II-A	https://www.cell.com/cell/fulltext/S0092-8674(16)31683-X?_returnURL=https%3A%2F%2Flinkinghub.elsevier.com%2Fretrieve%2Fpii%2FS009286741631683X%3Fshowall%3Dtrue
acriia5	MAYGKSRYNSYRKRSFNRSNKQRREYAQEMDRLEKAFENLDGWYLSSMKDSAYKDFGKYEIRLSNHSADNKYHDLENGRLIVNIKASKLNFVDIIENKLDKIIEKIDKLDLDKYRFINATNLEHDIKCYYKGFKTKKEVI	Streptococcus thermophilus	CRISPR-Cas - Type II-A	https://www.nature.com/articles/s41564-017-0004-7
acriia6	MKINDDIKELILEYMSRYFKFENDFYKLPGIKFTDANWQKFKNGGTDIEKMGAARVNAMLDCLFDDFELAMIGKAQTNYYNDNSLKMNMPFYTYYDMFKKQQLLKWLKNNRDDVIGGTGRMYTASGNYIANAYLEVALESSSLGSGSYMLQMRFKDYSKGQEPIPSGRQNRLEWIENNLENIR	Streptococcus thermophilus	CRISPR-Cas - Type II-A	https://www.nature.com/articles/s41467-018-05092-w
acriia7	MTFGQALESLKRGHLVARKGWNGKGMFIFMRPEDSLPTNMIVNQVKSLPESFKRWVANNHGDSETDRIKFTAYLCMKAADGTIVNGWLASQTDMLANDWVIVE	Metagenomic libraries from human gut	CRISPR-Cas - Type II-A	https://www.cell.com/cell-host-microbe/fulltext/S1931-3128(19)30040-X?_returnURL=https%3A%2F%2Flinkinghub.elsevier.com%2Fretrieve%2Fpii%2FS193131281930040X%3Fshowall%3Dtrue
acriia8	MSIFTDMIPAELLINEYKKGQSGAKHDNYVSVGRIMVAIYKNNSFKNTGTVKYQDSTHSGITMSKVFIDGKEYRIDIDTQHYEVQDFDTSGRQTTLILKRIDLYG	Metagenomic libraries from human gut	CRISPR-Cas - Type II-A	https://www.cell.com/cell-host-microbe/fulltext/S1931-3128(19)30040-X?_returnURL=https%3A%2F%2Flinkinghub.elsevier.com%2Fretrieve%2Fpii%2FS193131281930040X%3Fshowall%3Dtrue
acriia9	MKGTEHFKQTIKEYLDGRAQTDELFAVSYAKENKNLDDCITFILNQVKASGCCGMTDDEVWSLAIHYYDEDNIDVGNPISCGVVVNHKVELTEEEKAQARKEALKAYQEEEMRKIQQRHSKPKPTAKAAQSNQTELSLFDF	Metagenomic libraries from human gut	CRISPR-Cas - Type II-A	https://www.cell.com/cell-host-microbe/fulltext/S1931-3128(19)30040-X?_returnURL=https%3A%2F%2Flinkinghub.elsevier.com%2Fretrieve%2Fpii%2FS193131281930040X%3Fshowall%3Dtrue
acriic1	MANKTYKIGKNAGYDGCGLCLAAISENEAIKVKYLRDICPDYDGDDKAEDWLRWGTDSRVKAAALEMEQYAYTSVGMASCWEFVEL	Brackiella oedipodis	CRISPR-Cas - Type II-C	https://www.cell.com/cell/fulltext/S0092-8674(16)31589-6?_returnURL=https%3A%2F%2Flinkinghub.elsevier.com%2Fretrieve%2Fpii%2FS0092867416315896%3Fshowall%3Dtrue
acriic2	MSKNNIFNKYPTIIHGEARGENDEFVVHTRYPRFLARKSFDDNFTGEMPAKPVNGELGQIGEPRRLAYDSRLGLWLSDFIMLDNNKPKNMEDWLGQLKAACDRIAADDLMLNEDAADLEGWDD	Neisseria meningitidis	CRISPR-Cas - Type II-C	https://www.cell.com/cell/fulltext/S0092-8674(16)31589-6?_returnURL=https%3A%2F%2Flinkinghub.elsevier.com%2Fretrieve%2Fpii%2FS0092867416315896%3Fshowall%3Dtrue
acriic3	MFKRAIIFTSFNGFEKVSRTEKRRLAKIINARVSIIDEYLRAKDTNASLDGQYRAFLFNDESPAMTEFLAKLKAFAESCTGISIDAWEIEESEYVRLPVERRDFLAAANGKEIFKI	Neisseria meningitidis	CRISPR-Cas - Type II-C	https://www.cell.com/cell/fulltext/S0092-8674(16)31589-6?_returnURL=https%3A%2F%2Flinkinghub.elsevier.com%2Fretrieve%2Fpii%2FS0092867416315896%3Fshowall%3Dtrue
acriic4	MKITSSNFATIATSENFAKLSVLPKNHREPIKGLFKSAVEQFSSARDFFKNENYSKELAEKFNKEAVNEAVEKLQKAIDLAEKQGIQF	Haemophilus parainfluenza	CRISPR-Cas - Type II-C	https://journals.asm.org/doi/10.1128/mBio.02321-18?url_ver=Z39.88-2003&rfr_id=ori:rid:crossref.org&rfr_dat=cr_pub%20%200pubmed
acriic5	MNNSIKFHVSYDGTARALFNTKEQAEKYCLVEEINDEMNGYKRKSWEEKLREENCASVQDWVEKNYTSSYSDLFNICEIEVSSAGQLVKIDNTEVDDFVENCYGFTLEDDLEEFNKAKQYLQKFYAECEN	Simonsiella muelleri	CRISPR-Cas - Type II-C	https://journals.asm.org/doi/10.1128/mBio.02321-18?url_ver=Z39.88-2003&rfr_id=ori:rid:crossref.org&rfr_dat=cr_pub%20%200pubmed
acriic6	MKTLKTNLFVLEQTSQNTFNVYRNHYDINISTPYGIVKLSDEVIAGLEKKPHSGYWSEVVRQTVEQNGALYEKHKI	Pasteurella multocida	CRISPR-Cas - Type II-C	https://tspace.library.utoronto.ca/bitstream/1807/108757/3/Khan_Alima_Naim_202111_MSc_thesis.pdf
acriii1	MNKVYLANAFSINMLTKFPTKVVIDKIDRLEFCENIDNEDIINSIGHDSTIQLINSLCGTTFQKNRVEIKLEKEDKLYVVQISQRLEEGKILTLEEILKLYESGKVQFFEIIVD	Sulfolobus islandicus	CRISPR-Cas - Type III; CBASS	https://www.nature.com/articles/s41586-019-1909-5
acriii-1	MNKVYLANAFSINMLTKFPTKVVIDKIDRLEFCENIDNEDIINSIGHDSTIQLINSLCGTTFQKNRVEIKLEKEDKLYVVQISQRLEEGKILTLEEILKLYESGKVQFFEIIVD	Sulfolobus islandicus	CRISPR-Cas - Type III; CBASS	https://www.nature.com/articles/s41586-019-1909-5
acriiib1	MEVKQIKKLNNLPWVFLDTYLNKFALDKNFVNCAYYSSRSGMTQEGCVQVMQVGDNFKVDTMREVHGIYFTPHASIISLIYRQKGIRSIDDLKEILGSLNLSKVSPKHYQLLVKYSNYTIEIYDIYFKGHIYEFPLVSQQGHLNVYNVPEPRNVYLIYYENNEEKKELNKDLFNEVSEFMIYNHRVTFEKPVLEFKNLQITPGGGALVYVPESMYVKLESSDHQSVEFRPSRDDWLLFSHPRPRRSGND	Sulfolobus islandicus	CRISPR-Cas - Type III-B	https://linkinghub.elsevier.com/retrieve/pii/S0092-8674(19)31009-8
acriiib2	MSSTCNPITSFGKLLNKIAKQSLISSQLWNDIIQDLYTAYSVYKYINTSLQYQFQYEFSYGNLNTLNSLFNNLYFYIFNQKPYQFVPLINASPGLPLTVNYMNNLIKAITKLANENNITLAKPLNFVQSNEIVKSRKFNDIIYVINQFLTFDFNSYFLLDCYGSIFSNLVNSQSAFLNILIDNPSQNISTNNIYIKNLIINYLKTVLNFYGNSAIDNFLIGNHQPPYLAVVGSSIYLYNNSAINNLIIYENYGYIQLNDNSYIQNLIISINNATIELNDNAIIENLICKQNYGQIQINGNAQIINNNCQ	Sulfolobus islandicus	CRISPR-Cas Type III-B	https://www.cell.com/cell-host-microbe/fulltext/S1931-3128(23)00407-9
acrva1	MYEAKERYAKKKMQENTKIDTLTDEQHDALAQLCAFRHKF HSNKDSLFLSESAFSGEFSFEMQSDENSKLREVGLPTIEWSFY DNSHIPDDSFREWFNFANYSELSETIQEQGLELDLDDDETYEL VYDELYTEAMGEYEELNQDIEKYLRRIDEEHGTQYCPTGFARLR	Moraxella bovoculi	CRISPR-Cas - Type V-A	https://www.science.org/doi/10.1126/science.aau5174?url_ver=Z39.88-2003&rfr_id=ori:rid:crossref.org&rfr_dat=cr_pub%20%200pubmed
acrva2	MHHTIARMNAFNKAFANAKDCYKKMQAWHLLNKPKHAFF PMQNTPALDNGLAALYELRGGKEDAHILSILSRLYLYGAWR NTLGIYQLDEEIIKDCKELPDDTPTSIFLNLPDWCVYVDISSAQ IA TFDDGV AKHIKGFW AIYDIVEMNGINHDVLDFVVDTDTD DNVYVPQPFILSSGQSV AEVLDYGASLFDDDTSNTLIKGLLPY LLWLCVAEPDITYKGLPVSREELTRPKHSINKKTGAFVTPSEP FIYQIGERLGSEVRRYQSIIDGEQKRNRPHTKRPHIRRGHWHG YWQGTGQAKEFRVRWQPAVFVNSGRVSS	Moraxella bovoculi	CRISPR-Cas - Type V-A	https://www.science.org/doi/10.1126/science.aau5174?url_ver=Z39.88-2003&rfr_id=ori:rid:crossref.org&rfr_dat=cr_pub%20%200pubmed
acrva3	MVGKSKIDWQSIDWTKTNAQIAQECGRAYNTVCKMRGKLG KSHQGAKSPRKDKGISRPQPHLNRLEYQALATAKAKASPKA GRFETNTKAKTWTLKSPDNKTYTFTNLMHFVRTNPHLFDPD DVVWRTKSNGVEWCRASSGLALLAKRKKAPLSWKGWRLIS LTKDNK	Moraxella bovoculi	CRISPR-Cas - Type V-A, I-C	https://www.science.org/doi/10.1126/science.aau5174?url_ver=Z39.88-2003&rfr_id=ori:rid:crossref.org&rfr_dat=cr_pub%20%200pubmed
acrva4	MYEIKLNDTLIHQTDDRVNAFVAYRYLLRRGDLPKCENIARMYYDGKVIKTDVIDHDSVHSDEQAKVSNNDIIKMAISELGVNNFKSLIKKQGYPFSNGHINSWFTDDPVKSKTMHNDEMYLVVQALIRACIIKEIDLYTEQLYNIIKSLPYDKRPNVVYSDQPLDPNNLDLSEPELWAEQVGECMRYAHNDQPCFYIGSTKRELRVNYIVPVIGVRDEIERVMTLEEVRNLHK	Moraxella bovoculi	CRISPR-Cas - Type V-A	https://www.science.org/doi/10.1126/science.aau5138?url_ver=Z39.88-2003&rfr_id=ori:rid:crossref.org&rfr_dat=cr_pub%20%200pubmed
acrva5	MKIELSGGYICYSIEEDEVTIDMVEVTTKRQGIGSQLIDMVKDVAREVGLPIGLYAYPQDDSISQEDLIEFYFSNDFEYDPDDVDGRLMRWS	Moraxella bovoculi	CRISPR-Cas - Type V-A	https://www.science.org/doi/10.1126/science.aau5138?url_ver=Z39.88-2003&rfr_id=ori:rid:crossref.org&rfr_dat=cr_pub%20%200pubmed
acrvia1lse	MIYYIKDLKVKGKIFENLMNKEAVEGLITFLKKAEFEIYSRENYSKYNKWFEMWKSPTSSLVFWKNYSFRCHLLFVIEKDGECLGIPASVFESVLQIYLADPFAPDTKELFVEVCNLYECLADVTVVEHFEAEESAWHKLTHNETEVSKRVYSKDDDELLKYIPEFLDTIATNKKSQKYNQIQGKIQEINKEIATLYESSEDYIFTEYVSNLYRESAKLEQHSKQILKEELN	Listeria seeligeri	CRISPR-Cas - Type VI-A	https://www.science.org/doi/10.1126/science.abb6151?url_ver=Z39.88-2003&rfr_id=ori:rid:crossref.org&rfr_dat=cr_pub%20%200pubmed
acrvib1	MKDLDLSKLKGEEIAQWLLNNKKATAIQLSSERTDTDDGFMHILVHKDEYVEIIYSYLKIDEDDVMQNFTIYSKRWGNIDNSYFELQTFEGEIFTGESDKILCGVLSLGDLTTLK	Riemerella anatipestifer	CRISPR-Cas - Type VI-B	https://www.cell.com/molecular-cell/fulltext/S1097-2765(22)00437-3?_returnURL=https%3A%2F%2Flinkinghub.elsevier.com%2Fretrieve%2Fpii%2FS1097276522004373%3Fshowall%3Dtrue
acrx	MLEDRSSLFKIEWYASLDGIMCFNAYDAEHNWVHLGKVIVDVKNVEYERYKHLCNGNKLAKIVRVETDSEYCGWGVATELLKEVIRIYKDFNLYLLCHPMPRGHYDESHKTVKDLRRFYGKLGFVPCGELLPTMIRKAPLPTLGE	X	CRISPR	Structure-guided discovery of anti-CRISPR and anti-phage defense proteins | Nature Communications
adfa	MLYQMHKCKDTYKYKGAQCYIINRENAGPGHSHQSRFVFVKNNEIIAVANYMLVTNDVNPVPFTYDNLMDLAYDYNWFNHDNLVHIEGVGFDISYSSYSLCPMSRAHKEPEYFSFRRRVDFKRSTEYVGGIFVKDNRITRIIYPLGFGQKDIDVDLDFTENIINHIASVYFDIDHKIVICGYELPSEKQPKVNVSIDDQIFNAFMNRG	Escherichia coli	DarTG	https://www.nature.com/articles/s41564-022-01153-5
adnd_p0020	MARARNIKPAFFDNDELADNDPLGRLLFIGLWTIADCNGNLEWRSKRVKKQLLAYDECCIDSLAINLDKSGFVRFYSDGDKIYLNVINFDKHQNPHKNEKAKGTEIPEYCEEYRQAIDLNKLAINRDLSGLKPNDSDSNPADSLNLIPDSLNLIPDTVTEQKPSPAKAGSDVLEIFNYWKEVMKKGGTTRLNKKREKLISDRLKEGYQVDEFKTAIFNCSMSPFHMGQNDNQTKYNDIELICRPDKFEQFRDNVGQQAQPRQMSKATERTFNNIIDVELD	Vibrio crassostreae	Dnd	[Phage-host coevolution in natural populations | Nature Microbiology](https://www.nature.com/articles/s41564-022-01157-1)
adnd_p0021	MAQHVKVNPTTDEMLSKLSEKRKRENSFIRTKQDIAAEAIVALYKKEMKNG	Vibrio crassostreae	Dnd	[Phage-host coevolution in natural populations | Nature Microbiology](https://www.nature.com/articles/s41564-022-01157-1)
alt	MELITELFDEDTTLPITNLYPKKKIPQIFSVHVDDAIEQPGFRLCTYTSGGDTNRDLKMGDKMMHIVPFTLTAKGSIAKLKGLGPSPINYINSVFTVAMQTMRQYKIDACMLRILKSKTAGQARQIQVIADRLIRSRSGGRYVLLKELWDYDKKYAYILIHRKNVSLEDIPGVPEISTELFTKVESKVGDVYINKDTGAQVTKNEAIAASIAQENDKRSDQAVIVKVKISRRAIAQSQSLESSRFETPMFQKFEASAAELNKPADAPLISDSNELTVISTSGFALENALSSVTAGMAFREASIIPEDKESIINAEIKNKALERLRKESITSIKTLETIASIVDDTLEKYKGAWFERNINKHSHLNQDAANELVQNSWNAIKTKIIRRELRGYALTAGWS…	Escherichia coli	TA - MazEF	https://onlinelibrary.wiley.com/doi/10.1111/mmi.13225
apyc1	MAHTTQLTMVGTGSAFSKKFYNNSALVQFTNGYNLLIDCGHSVPKGLHDLGIPLESIDGILITHTHADHIGGLEEVALYNKFVLGGRKIDLLVPETLVEPLWENSLKGGLRYPDEDSPEPELSDYFTVRSLKTSDYGVAHTQIEENMAVRLYPTVHVSHMDSYAVGLVDRGEDKVFYSSDTIFDEYLIDYALTYPWVFHDCQFFTGGVHASLDELLNYIPEEDQARVFLMHYGDNLEDFFNKTGRMRFALQGRTYIL	Bacillus subtilis	Pycsar	https://www.nature.com/articles/s41586-022-04716-y
arda	MSVVAPAVYVGTWHKYNCGSIAGRWFDLTTFDDERDFFAACRALHQDEADPELMFQDYEGFPGNMASECHINWAWVEGFRQARDEGCEEAYRLWVEDTGETDFDTFRDAWWGEADSEEAFAVEFASDTGLLADVPETVALYFDYEAYARDLFLDSFTFIDGHVFRR	Escherichia coli	RM	https://jb.asm.org/content/jb/175/15/4843.full.pdf
ardb	MQYAKPVTLNVEECDRLSFLPYLFGNDFLYAEAYVYALAQKMMPEYQGGFWHFIRLPDGGGYMMPDGDRFHMVNGANWFDRTVSADAAGIILTSLVINRQLWLYHDSGDAGLTQLYRMRDAQLWRHIEFHPECNAIYAALD	Escherichia coli	RM; CRISPR-Cas Type I-C
ardc	MTMNLHTQTSVPNPAPATSASPLEQSGSSKTKFSKGKAKPDVYQVVTDSIIEALETGVKPWVCPWKRNGAVSGIPSNFTTGTSYSGINIMMLWYSAAAQGFTDSRWLTYKQAQELGAQVRKGEKGTTAIFYKMLEKETEAGEGEKIPMLKSFTVFNAEQIEGLTLEEKTAPQPVAEFDPLPQVEALFQRTGAKITERGQQAFFRPSTDEIWMPERHLFTDAANFYATGLHELVHWSGAKNRLNREKGGKFGSAGYAFEELIAELGSAFLMADLSIYGEVQHENYIASWLEALKGDKRFIFKAASAASKAHRYLMDF	Escherichia coli	RM	https://jb.asm.org/content/jb/175/15/4843.full.pdf
ardk	MAQKNRISETEWKQLLPQMASFAHITTDIGYSVLVKGEKSSDVATRVGRSKQNISSTVKRIWDLYQNTTLKAENGEPLKLVQVWIPASLAETVLKEAAKYSINNITTSEMEKK	Escherichia coli	RM	https://jb.asm.org/content/175/15/4843.long
ardr	MLATLQHPTAWQLPDRLMLLELLMFDYRNSDQERYGQQIYHHYRKQGNHRWDTSVHQDSGGQYAIIFRHSFSKKQADGVKRTMIRDETVIRAGTAQELTEATFPDFQDSDILKASDFFKSLIQRKAADVTQTDI	Escherichia coli	RM	https://jb.asm.org/content/175/15/4843.long
ardu	MTYTHPLIIERHPDAPALWIGCLAAYNAGKLHGAWMQASSDTAEMFGAIEEILKASPEPHAEEWDIMDTD NMPTEAGRTLDSAATYVAALDALSRADAAEIVAAWVEWRGAEEMDADKITDAYLGRFDSVEDYAAQYLDD SGALQEVPEWLRPYINTAALGRDMEINGDVYEGKNGHFFNGHA	Deinococcus radiodurans	RM	https://journals.asm.org/doi/10.1128/aem.66.9.3856-3867.2000?url_ver=Z39.88-2003&rfr_id=ori%3Arid%3Acrossref.org&rfr_dat=cr_pub++0pubmed
arn	MIIDSQSVVQYTFKIDILEKLYKFLPNLYHSIVNELVEELHLENNDFLIGTYKDLSKAGYFYVIPAPGKNIDDVLKTIMIYVHDYEIEDYFE	Escherichia	RM	https://www.jbc.org/article/S0021-9258(20)37163-5/fulltext
atd1	MEDKPGYHLDKIKKRRFGSLGKIQEEVEELVDAHRQGSHVMILVEMSDLYGAMQGFLEENYPGFKMEDLKKFSGITQRAFKNGYRG	Pectobacterium	TIR/STING	[Bacteriophage antidefense genes that neutralize TIR and STING immune responses - ScienceDirect](https://www.sciencedirect.com/science/article/pii/S2211124723003169?via%3Dihub)
dam	MLGAIAYTGNKQSLLPELKSHFPKYNRFVDLFCGGLSVSLNVNGPVLANDIQEPIIEMYKRLINVSWDDV LKVIKQYKLSKTSKEEFLKLREDYNKTRDPLLLYVLHFHGFSNMIRINDKGNFTTPFGKRTINKNSEKQY NHFKQNCDKIIFSSLHFKDVKILDGDFVYVDPPYLITVADYNKFWSEDEEKDLLNLLDSLNDRGIKFGQS NVLEHHGKENTLLKEWSKKYNVKHLNKKYVFNIYHSKEKNGTDEVYIFN	Escherichia coli	RM - Type II; DNA adenine methylase	https://www.sciencedirect.com/science/article/abs/pii/0378111983900987?via%3Dihub
dara	MEQFNINKGMTIKPGLDVLPPPVTDDEYRALMAGEDRYLMTESNTLEEIEATFFYDTPIHWCATDLLEAISSTRLQLHRTMQAFVRALNQKLNGTGISAGSDKTGDVAQSGARAIGGAEIGRARNVNGLPVLPAIIPLSDGQTISILFHSPTAENRITNSDTLVAFQFLLNKKDVTHTVAPMSGRDMTLAQVTMKLANLAEKNSAKFQRAQKKKKALVDEITQLQADSDQKEDAMSDLADQVAAVEGQKADLEQKINAVASEADSLYEENERLQGEIDRLNRTGGRDTIAPAGMTGGHSRALTDRLASIKNRMHMDGEATLSNGASMKQFIGDGEGYIQLTDPDGSVYMIKAKSIQGVDMADAIGKLFKAYKAGNVSEYLVQPEEHKPENVEPESAEDT…	Escherichia coli	RM - Type I	https://computingbiology.github.io/docs/iida1987.pdf
darb	MNKLSMGVFRCSSVSEILKYIRAITSHRAPIKYGVEKVEGKSYDRLRREANQKAIDLLNSLVDGATLTDEQRQILAGYTGEGGIGGSVSEYYTPKPIAEGVWEIMKLYGADVGNTLEPSAGTGVFNETKPVGTVMTATEISSVSGRINQLLHPEDSVQISPFEQLAVSTPNDSFDHVVGNVPFGGRDNTRNIDKPYAEETDMGSYFMLRMLDKIKPGGFMCVIVPPSIVSGSNMKRLRLRLSRKAEFLGAHRLPTGTFDANGTSTVVDVVLMRKHPAEMAEKIPLVHESTLESANVLWPTFISGKWFEKDGRRFVHGTQEKGFQGRIEVRADGQIDNQALKAKLIHCFESRIDWYLLDMAEPSPTADVVDEGEMRLINGVWQKYAGGRWIESDAGKELK…	Escherichia coli	RM - Type I	https://computingbiology.github.io/docs/iida1987.pdf
ddra	MTLSAIELMDLSDKLDALMSKAATASGMELLDISDEIDQIMQQMGYGASGDGSGEEKQPSEHDGVPKLVADFLADKFVDQSTDAFIGTLQDLSQYVGIYIDLDQVKQHTAAWIAANIKEAA	Escherichia coli	RM	https://www.ncbi.nlm.nih.gov/pmc/articles/PMC6011833/
ddrb	MSLSDQVVMATSIETLIELLKNLPDFGRVSYVVTAKGDEVKTAFDIVDASALLVSNTLDGKINPDYPQELQPRDRTRASSLLQVNQISKDLRPAQLTDSGLSSHGAPIIGEDNAVESGNGRTMGIIKAYQDGNADRYREYLIDHATEFGIPPEKVESMTAPVLVRRRLTKVDRVQFAKDSNISDLQEMAASEKAFVDADSITPAMMALFNPSESGDLLSRSNDAFIRGFMTQVGATQAAGLVTEDGRPTRQLVDRIQNAIFAKAYKDARLVRMVAEEPDPDMRNVLTALNAAANDFVQMQALSGEAHKQAVTTIVDGIETADSLDKKALAALKDAVDLVRQSKESGQHITDVIAQGDMFSETAPEVKALALFIVANNRSAKRMATAFKLMAQRINDELQ…	Escherichia coli	RM	https://www.ncbi.nlm.nih.gov/pmc/articles/PMC6011833/
dmd	MELVKVVFMGWFKNESMFTKEITMMKDDVQWATTQYAEVNKALVKAFIDDKKVCEVDCRG	Escherichia coli	TA	https://onlinelibrary.wiley.com/doi/full/10.1111/j.1365-2958.2012.07975.x
dsad1	MIEIFKDTGATHDLVYHSKINTFVWDVEFDIVLSDSKELNKCYFVKCFNPYRINGKCDFAVSSIDIFSEGKRLLIENEFNFKITKAVHVATSKDVTEIVLHLSERISSPFPIVKEVVYLD	Bacillus subtilis	DSR2	https://www.nature.com/articles/s41564-022-01207-8
gad1	MKLIGIKTSNCFLVSDNIEGKRYFHSQLDELLFDGKRATETYKSDWFKLEKEPSVIEKQMPAKKINHRYELKEGFQESELTPKVIKASYIGEDSEYYEVKGLYDLKFEEIPQQNEKIEFEMNVIEEIDGELKLQSHNFNLNYNLLDRIQTHPMLLETKPCYLSQEESYKIIRNHIKANINPKFARITSDYDFCLTVVKVLELYKPHEYIVDLNAMYKRRKPKLEKRFQTKREVEIYKVAPKAYQSYPIVEPFSGKDVEDLKSNIKKFLDDLMAKINEPLVECKCCKGRGVILNEN	Bacillus cereus	Gabjia	https://www.biorxiv.org/content/10.1101/2023.05.01.538930v1
gad2	MSYQFEKNKLYAYLGEELVEALKRNEAIIAGGAITSLFNNKEINDVDIYFRSDKKACSFLEECWNSNVYVTSHTKKATLFIKKRLKLQMIHFKFFSDAESIFNTFDFTVCMGAFDFKTEAFTLHEDFLKHNSQRILKFNSQTAFPIVSLLRVQKYTDKEYTISKPEFIRIVLTCMDLTINTYEELKDQMGGMYGINYDKLFEDEKDEDFNLREAVDKIADMVLDEDYFKEPVNLEFNDLDDLLNDINKSPVMTLKINDDQYRIGLDGFLKESVSAPCTEIKLDTKDFFDKTNFYKFVRKQNGKLTSFYDKNFEYVIGEEAKAEGVIDSWSNSGKLFFNEKAAIEQSTYYGKEDGVLIEVKIKEKDFVDADNGKVEATACQVIREVSKDEWKEYISANNSK	Bacillus cereus	Gabija	https://www.biorxiv.org/content/10.1101/2023.05.01.538930v1
gam	MDINTETEIKQKHSLTPFPVFLISPAFRGRYFHSYFRSSAMNAYYIQDRLEAQSWARHYQQLAREEKEAELADDMEKGLPQHLFESLCIDHLQRHGASKKSITRAFDDDVEFQERMAEHIRYMVETIAHHQVDIDSEV	Escherichia coli	RecBCD	https://journals.asm.org/doi/10.1128/jb.173.18.5808-5821.1991?url_ver=Z39.88-2003&rfr_id=ori:rid:crossref.org&rfr_dat=cr_pub%20%200pubmed
gnarl1	MTEQDQRLKQFDEKLAELEKTIKQVQEQRREYINRKGLNK	Klebsiella	O-antigen-based barrier	https://www.biorxiv.org/content/10.1101/2023.04.06.535777v1.full
gnarl2	MAKVIIEIKNTVSGIKGRNLRTSIAVDGSAELDGDEGTLAGMVALLVLNKSQKIINESAHEAIEILKNDG VITSGRVTEMAVEKTCH	Escherichia coli	O-antigen-based barrier	https://www.biorxiv.org/content/10.1101/2023.04.06.535777v1.full
gnarl3	MNYALYQYINRDGVVAHALVNTKTKDVMLADTVIYFERGNLVWKPAAHPEYVWLAIQNDKHHKIVAMATH PHFIKARG	Escherichia	O-antigen-based barrier	https://www.biorxiv.org/content/10.1101/2023.04.06.535777v1.full
gp4.5	MSNVAETIRLSDTADQWNRRVHINVRNGKATMVYRWKDSKSSKNHTQRMTLTDEQALRLVNALTKAAVTAIHEAGRVNEAMAILDKIDN	Escherichia coli	TA - sanaTA	https://www.sciencedirect.com/science/article/pii/S1097276513001299
gp5.9	MSRDLVTIPRDVWNDIQGYIDSLERENDSLKNQLMEADEYVAELEEKLNGTS	Escherichia coli	RecBCD	https://elifesciences.org/articles/83409
had1	MEEFKMTVWTNGKAIRKYTGQDKHPDTNPSKRMEWFKATAIIKPDTGDNNERD	Bacillus cereus	Hachiman	https://www.biorxiv.org/content/10.1101/2023.05.01.538930v1
hdf	MCQMTKNKYATVDFDQVNEKGLKSLITAINKTGVTVIEVDSSNRATTKDGVKVKTAKLVLSDGQILAIQVNDTGDISSVKLNGKAIPNAQSPDIKTLGTVMGQAARKNSAKFQKSLIAKAKRVANPVDKKPAVKSNFQRLQEAKQRNAQVVAAYKSAQNSVSFNQQQITDLRAKLDKETGRLNNEKARNGELKRRLKQLKAGN	Escherichia coli	RM	https://www.ncbi.nlm.nih.gov/pmc/articles/PMC6011833/
hia5	MANQNTFKQAPLPFIGQKRMFLKHFETVLNENIKGDGEGWTIIDTFGGSGLLSHAAKVIKPKAHVIYNDFDSYAERLAYINDTNALRTQIFAKIGNATPKNKRLPKSLKAEIIKIIDQFKGYKDLNCLTSWLLFSGQQVSSLDELYKKDFWHCVRLSDYPSAEGYLDGVEVIRESFHTLLPKFSDNPKALFVLDPPYLCTKQESYKQATYFDLIDFLRLVNITLPPYIFFSSTKSEFVRFIEYMVDDKVHNWQAFENAKRITVNAKLNYQVAYEDNLVYKF	Haemophilus influenzae	RM	https://www.ncbi.nlm.nih.gov/pmc/articles/PMC3299994/
hin1523	MSEYLEYQNAIEGKTMANKKTFKQAPLPFIGQKRMFLKHVEIVLNKHIDGEGEGWTIVDVFGGSGLLSHTAKQLKPKATVIYNDFDGYAERLNHIDDINRLRQIIFNCLHGIIPKNGRLSKEIKEEIINKINDFKGYKDLNCLASWLLFSGQQVGSVEALFAKDFWNCVRQSDYPTAEGYLDGIEVISESFHKLIPRYQNQDKVLLLLDPPYLCTRQESYKQATYFDLIDFLRLINLTKPPYIFFSSTKSEFIRYLNYMQESKTDNWRAFENYKRIVVKASASKDGIYEDNMIYKF	Haemophilus influenzae	RM	https://www.ncbi.nlm.nih.gov/pmc/articles/PMC3299994/
ipi	MKTFKEFTSTTTTPVSTITEATLTSEVIKANKGREGKPMISLVDGEEIKGTVYLGDGWSAKKDGATIVISPAEETALFKAKHISAAHLKIIAKNLL	Escherichia coli	RM	https://www.ncbi.nlm.nih.gov/pubmed/22420853
ipi	MKTFKEFTSTTTTPVSTITEATLTSEVIKANKGREGKPMISLVDGEEIKGTVYLGDGWSAKKDGATIVISPAEETALFKAKHISAAHLKIIAKNLL	Escherichia coli	RM	https://www.ncbi.nlm.nih.gov/pubmed/22420853
ipii	MKTYQEFIAEARVGAGKLEAAVNKKAHSFHDLPDKDRKKLVSLYIDRERILALPGANEGKQAKPLNAVEKKIDNFASKFGMSMDDLQQAAIEAAKAIKDK	Escherichia coli	RM	https://www.biorxiv.org/content/10.1101/2023.04.06.535777v1.full
klca	MMQTELNPLICSLVATPRRMAAMPRYVGRFYVVFESMLYQQMKGLCREYRGAYWLMWELSNGGFYMAPGRRDEMLNIEAMNYFSGQMSADAAGITACLYLYSHLSFHTEGADQERFSRLYHSLRDWACEHDEKEAILAAID	Klebsiella pneumoniae	RM	https://pubmed.ncbi.nlm.nih.gov/20007596/
lar	MRYEKVKPCPFCGCPSVTVKAISGYYRAKCNGCESRTGYGGSEKEALERWNKRTTGNNNGGVHV	Escherichia coli	RM	https://www.ncbi.nlm.nih.gov/pubmed/7476171
mom	MPASIPRRNIVGKEKKSRILTKPCVIEYEGQIVGYGSKELRVETISCWLARTIIQTKHYSRRFVNNSYLHLGVFSGRDLVGVLQWGYALNPNSGRRVVLETDNRGYMELNRMWLHDDMPRNSESRAISYALKVIRLLYPSVEWVQSFADERCGRAGVVYQASNFDFIGSHESTFYELDGEWYHEITMNAIKRGGQRGVYLRANKERAVVHKFNQYRYIRFLNKRARKRLNTKLFKVQPYPK	Escherichia coli	RM	https://www.sciencedirect.com/science/article/abs/pii/0042682276902324?via%3Dihub
narp1_adps	MKTVIEAVVTAQEKFFHTEKFNIIQFPSGEIGGNFSEDFVKFTERNAGKIDNVIITVQGYDKDTLFALALAKDAVDSLVPQKSAMKTIVFGFLPNARYDRHMFKGDAAALKVFANLVNAMGFDAVCALDPHSNVAENLFKCFQSMKQKDVAVHFASDPRIDFLVAPDAGAAKKTEDTAKEVDKPYITMSKVRNLKTGEITGMRILDDVDLTDKTVMILDDICDGGRTFVEAAKHLREAGAKRVELYVTHGIFSKGVENLLDNGIDHIYTTNTLGEAKDRGLTHYGQVTVATID	Escherichia coli	NADP	[Phages reconstitute NAD+ to counter bacterial immunity (biorxiv.org)](https://www.biorxiv.org/content/10.1101/2024.02.11.579819v1.full.pdf)
narp1_namat	MTKSLYAVPAGLNADAYKSGHVYQYPSATEYLMFNLTPRSDKWFNSPLAIDGVVAFGIQRFVKDYLIDHWNATFFERDKKEAIDEILEVMNGVLGKDAIGREHWEALHDLGYLPVEVYAVEEGTVVPMRVPMIVFQNTVSGFHWVAGYLEDAFSAEIWKACTIATIALHYKRICKKWADLTCDNDLHLPYQCHDFAMRGMSGFTDDAFNAVGHLTSFKGTDSFPAVYTAKRIYGQSYPISDIGSSVPATEHSVMCANIAWEGGNELIEEERRFKGELQTFRRFLTETYPTGIASIVSDTYNFWRTVSEILPALRKEIMERDGKLVIRPDSGDPVHIVTGYKAIHLECAKKAYYEHLSKLEASDTMLDAVLNMKLENISYGIAGWLLSEGYEMVVDREDF…	Escherichia coli	NADP	[Phages reconstitute NAD+ to counter bacterial immunity (biorxiv.org)](https://www.biorxiv.org/content/10.1101/2024.02.11.579819v1.full.pdf)
narp2_nampt	MLNLNQNIAIATDSYKVSHWSQFPRGLEYSQYYVESRGGKFDKIMVDGMAYMCRILEKGVSMNDVKRAKRLFKKHFGSEVFNDKGWDIIVNELKGKLPIKIRAVKEGTVVPVKHPILTIENTDPRFGWLPGYLETFILRALWYPTTVATISFEVKKIIRQFMKKTVDDERIAEQEPFKLHDFGSRGVSSGESAAIGGSAHLKNFLGTDTVEALVAVEELYAEDVEDFIAGFSIPAREHSTTTIYKEAGEDQAFLNSIEQWGAALYACVMDSYDYEAAMNRVSTGRFKELIISKGGTFVARPDSGVPVDVVMKGLEILGKNVGYTINSKGYKVLHPSYRIIQGDGVNIEEIRRILSYMESKGWSAENIAFGMGGGLLQQLDRDTQRFAMKMSAAIINGEY…	Vibrio	NADP	[Phages reconstitute NAD+ to counter bacterial immunity (biorxiv.org)](https://www.biorxiv.org/content/10.1101/2024.02.11.579819v1.full.pdf)
narp2_nmnat	MSHAIFIGRFRPFHNGHLSAITQAFDALDLDKMTILIGSSNRHRSVKNPFVFEEVRDMMGVALPDHIRSKVRFVPLGDYAKDDVWQSNVRSRARGATHIVGYDKDESSYYLKLFPELKLFQPEPVKMYNKVISATDFRELYFSEILLNHPVMSGLIPKETMMFLDNWSKTEFFTEMKAEYDSSVREIEKFKDYPYQGHLNIACADNVVTCAGHVLLVERKFNPGKGCLALPGGHKHEKETFLDAAIRELQEETNIKVPEKVLRGSLVGEKMFDNPNRSYPHTRITMAYHLKVHPNPDNTFPKVKPADDAVSAKWYPLSEVRDMQERLYDDHYQIIQYFTGI	Vibrio	NADP	[Phages reconstitute NAD+ to counter bacterial immunity (biorxiv.org)](https://www.biorxiv.org/content/10.1101/2024.02.11.579819v1.full.pdf)
nma1821	MMQKYHSTAPLPFVGQKRYFIKHFTKVLSQIPADGKHWTIVDVFGGSGLLAHVAKRIKPQARVIYNDYDNYSDRLRHIPDYNRLREQIAQIVGGIPKGSRLDPERTRSVQQTITNFQGHIDVRVLSSWLLFSAKQANSLEQLLGFEFYNKVRQSPYSIAADYLDGLEITQQDYNLLMAEHQHNPNTLLVLDPPYVSTAQGAYAADKYFNMVSFLRMIQYMRPPFILFSSTRSEALDYFQFLQECEPDKYRRFSGYNIVSLDAKMGKGIEYQDNMIYKID	Haemophilus influenzae	RM	https://www.ncbi.nlm.nih.gov/pmc/articles/PMC3299994/
ntase	MKTVDLSVTGMSWMEERTILLTPYGSRLYGTDTENSDWDFKGVCIPPKEYFLGLETFNEYNNTGGKTFKNTKDDVDINIIHVSKFVKDAMHGVPNNIEVLFAREQDYIILTELGQVLRDNRHLFLSKQIITKFGGYTRSLTNKLKNGAGRQELVEEFGYDTKNFMQGVRLQLSAIEILETGDYSTYRPERDFLLGCRNGEYTREQALALVESYDERLQVAHENSKLPEKPDYNKINGMLMAINEDALKFGIHS	Bacillus phage	CBASS/CRISPR-III	[Bacteriophage antidefense genes that neutralize TIR and STING immune responses - ScienceDirect](https://www.sciencedirect.com/science/article/pii/S2211124723003169?via%3Dihub)
ocr	MAMSNMTYNNVFDHAYEMLKENIRYDDIRDTDDLHDAIHMAADNAVPHYYADIFSVMASEGIDLEFEDSGLMPDTKDVIRILQARIYEQLTIDLWEDAEDLLNEYLEEVEEYEEDEE	Escherichia coli	RM - Type I EcoKI; BREX	https://www.sciencedirect.com/science/article/abs/pii/0022283675900832?via%3Dihub
orba	MKIANNYTFKQNKDGSVTVYNHGMFCAIIDEGMSRAKRIFLETV	Vibrio	BREX	[https://www.science.org/doi/10.1126/science.abg2166](https://www.science.org/doi/10.1126/science.abg2166)
orf126	MTIDYRRTYFFDTKRKVNNIISGIASLDIMIYAIQGKAGKEVLAEILSERNIAIPPTLRCLTPEELKALA FVVCKSQLKTTTVGGRMKVVLRVLLLITH	Salmonella	Broad-spectrum	https://www.biorxiv.org/content/10.1101/2023.04.06.535777v1.full
orf148	MINAKEELLLALKNTNSEVKCIKIEFGYYGDKEVWVLPVGYTEKDIEDFLDNLDFKYDSGFGGQLLYGNV WFTDGTWLERGEYDGSEWWEYKTTPAIPEECRTINGEVDRTLLLN	Escherichia	Broad-spectrum	https://www.biorxiv.org/content/10.1101/2023.04.06.535777v1.full
psia	MKTELTLNVLQTMNAQEYEDIRAAGSDERRELTHAVMRELDAPDNWTMNGEYGSEFGGFFPVQVRFTPAH ERFHLALCSPGDVSQVWVLVLVNAGGEPFAVVQVQRRFASEAVSHSLALAASLDTQGYSVNDIIHISMAE GGQV	Escherichia coli	SOS stress response	https://www.cell.com/molecular-cell/fulltext/S1097-2765(09)00581-4?_returnURL=https%3A%2F%2Flinkinghub.elsevier.com%2Fretrieve%2Fpii%2FS1097276509005814%3Fshowall%3Dtrue
psib	MISSTLVPINPFQRCAMASIASVENRRALGRKTGELAYVKAFFKELTGKSQISSNDLRKVDSSYDPFVRG EATKVEYLRAIDILIESRGECFILPLSWSLAVSMFPELQNRVFQRREHRDRIHDQRVERLTKKESNLLKY QLEINVAKSRLYLSFCVPGQHKRWLEEWRNDTHGQGLTTNHIYLLMKEWWSSFWITSYRKDYIWCYTLAE LLDEIDYVLSTITIMEFNVCFSALPLSLIYKTG	Klebsiella	SOS stress response	https://www.biorxiv.org/content/10.1101/2023.02.15.528439v1
racc	MITNYEATVVTTDDIVHEVNLEGKRIGYVIKTENKETPFTVVDIDGPSGNVKTLDEGVKKMCLVHIGKNLPAEKKAEFLATLIAMKLKGEI	Escherichia coli	Retron-Sen2	https://www.nature.com/articles/s41586-022-05091-4
rad	MLNSLYNISINLKEEPNMNVDELTQHLLSRGFDTDKYHCWLSPEGWLTVPLYDFSGMLRGYQTYNPSAPKGHGKCPFEAKYFTYSTTQCVWGLETLNGDEKVVLIAESVFKAVALHNAGYPALAMLGSSPGKALLKQLKLLPFKLVAVGDNDPAGEKFARKLNGFVSPVDVDEMSTENLKNFLAMKLNF	Escherichia coli	Retron	[Viruses encode tRNA and anti-retron to evade bacterial immunity | bioRxiv](https://www.biorxiv.org/content/10.1101/2023.03.15.532788v1)
ral	MTTTIDKNQWCGQFKRCNGCKLQSECMVKPEEMFPVMEDGKYVDKWAIRTTAMIARELGKQNNKAA	Escherichia	RM - Type I	https://www.ncbi.nlm.nih.gov/pubmed/3027537
rexb	MRNRIMPGVYIVIIPYVIVSICYLLFRHYIPGVSFSAHRDGLGATLSSYAGTMIAILIAALTFLIGSRTRRLAKIREYGYMTSVVIVYALSFVELGALFFCGLLLLSSISGYMIPTIAIGIASASFIHICILVFQLYNLTREQE	Escherichia coli	TA - Phd-Doc; TA - MazEF	https://www.pnas.org/content/95/26/15481
samase	MIFTKEPAHVFYVLVSAFRSNLCDEVNMSRHRHMVSTLRAAPGLYGSVESTDLTGCYREAISSAPTEEKTVRVRCKDKAQALNVARLACNEWEQDCVLVYKSQTHTAGLVYAKGIDGYKAERLPGSFQEVPKGAPLQGCFTIDEFGRRWQVQ	Enterobacteria	RM; BREX	https://jvi.asm.org/content/jvi/19/1/136.full.pdf
stp	MSNFHNEHVMQFYRNNLKTKGVFGRQ	Escherichia coli	RM	https://www.ncbi.nlm.nih.gov/pubmed/7791212
tad1	MRELKHELLPTRHTQVFHEDKDKMEFNAPHHFVVVPAGSPLVDQQIHYGRGGNSKKVTVKDFAGKLATVNFQLGPVTEHGANGVMNEDLIAMVITRLQYFQNSEFNCRENAMAITKLEEALMWLNKRTAEREQRGVEGTHEK	Bacillus cereus	Thoeris; CBASS	https://www.nature.com/articles/s41586-022-05375-9
tad2	MKTKMSFGEALEVLKQGMQVYRSGWNGKNMFLFLKSSDALASDFGFGFGEYINEPVFGNIIFIKTADNKIHAWVPSQTDVLAEDWDIVS	Bacillus cereus	Thoeris; CBASS	https://www.biorxiv.org/content/10.1101/2023.05.01.538930v1
tifa	MHIVLFKPTPYNVRKNTQFKALIADTWELVLDIPAEESPPFGRVEFIKFAVRPTKRQIRQCKRYFRKIVKLEKQFVTCDYAEILK	Escherichia coli	TA	https://elifesciences.org/articles/79549
ugi	MTNLSDIIEKETGKQLVIQESILMLPEEVEEVIGNKPESDILVHTAYDESTDENVMLLTSDAPEYKPWALVIQDSNGENKIKML	Bacillus	DNA repair	https://pdf.sciencedirectassets.com/778417/1-s2.0-S0021925819X70064/1-s2.0-S0021925819704724/main.pdf?X-Amz-Security-Token=IQoJb3JpZ2luX2VjEEwaCXVzLWVhc3QtMSJGMEQCIC4zAOaI2yBggV0LdoplKZZjBa35xWwbq%2B397fyPp4s0AiB0kNQSQv%2BeRxTrtR8tolE1W3rhQ5IZ7EQwsCI4TOyOYyq8BQiF%2F%2F%2F%2F%2F%2F%2F%2F%2F%2F8BEAUaDDA1OTAwMzU0Njg2NSIMZCM21TFzCa4ovfjKKpAFvBIvKDakIZIFpVNu3SPgrvxOS98deokJteawKt2e4FBR%2B8D66ADy4BWWoz…
ulx	MATLSDTIKPNKTYLEAVLRTALLGKTEDEYVDFFLSGLRGRLLKNPRLYRSYGPYWPEIKKLLLERGYGNFGRLVDRDVRKFYRYDRPALTLIAATLYSHERFDNGQIYSAWHLLPVPEEVDDQDYEFESYDLEVEALAQAGEKT	Escherichia coli	RM	https://www.ncbi.nlm.nih.gov/pmc/articles/PMC6011833/
vcrx089	MSQYSQFSVSKVFGMPSIPEKVTAIGYADGSNPFIPATDTNYVFRKEFLREVLAYLKEPGGDALFVTGPT GSGKTSGITEIAGRLNWPVQQITAHGRMELTDLIGHHALVAEKPGQPPVMKFMYGPLAVAMREGHLFLIN EVDLADPAELAGLNDVLEGRPLVIAQNGGEIIKPHPMFRVVVTGNSTGSGDASGLYQGVMMQNLAAMDRY RFTKVGYADEEAELSILGRVTPKLPENVRKGMVRIANQVRKLFLGENGEDGQISVTMSTRTLVRWAKLSL AFRGAPNALEYALDQALLIRAAKEEREAILRVAKDVFGDQWR	Vibrio cholerae	RM	https://www.ncbi.nlm.nih.gov/pmc/articles/PMC7498323/
vcrx090	MKKNDCLCRRYTFKDALTSETFEVFIGYKLLREPSSSGPGQFTMVKLNRTVTDGKAENWSETKLEGPFEA NGPDTIPMSYKDKESQYVSQFLSQGYTFLDEVLVNAETQTVLEGGSVSAGQTASLGSLNWLLSPPSELPP GDINLFKGFVAGVFAKGAGLIGFEVARSEGSNDLLPSVLMRTDSGYELGVSTGLGENTIHPATLEGAGEL RPEHGHKPLLMLVYLQQRFADDFSNVEKPLVAFCDEQGDTFDYERFDSLKPLIERFGFSYDEVRADAERL GLVSELIRLAEIDAEQEDHFF	Vibrio cholerae	RM	https://www.ncbi.nlm.nih.gov/pmc/articles/PMC7498323/
vcrx091	MSKGVNKVILVGNLGSDPEIRYMPSGTAVANFNVATTDTWRDKQSGEQREHTEWHRVVLKGRLAEVAGEY LKKGSQVYLEGSNRTRKWTDNQQIERYTTEVHCFEMQMLGGRGNAPQDNSQRAAPQQGQRTGAGTQSAPV QQSAPQGGMGGGYGPAPDGWDDDIPFMRLHHLAGG	Vibrio cholerae	CRISPR-Cas; DNA repair	https://www.ncbi.nlm.nih.gov/pmc/articles/PMC7498323/
vcrx092	MVSPNRSFVNWRNTMSDNKSLVTRIASRFGVDTRKFYETLKATAFKQRDGSAPTDEQMMTLLIVAEQYGL NPFTREIYAFPDKQNGIIPVVGVDGWSRIINEHPQYDGVEFVYSDKMVRMQGAKVECPEWIECVIYRKDR SRPIRIKEFIDEVYREPFQGQGRNGAYTVDGPWQTHTKRQLRHKSLIQCSRVAFGFSGIYDQDEAERIRE MEQASAINPAIANLPSPSQVHSQEPLAIEHKELDPILTKLANRAIAEKAWSAAHEYVKGRYEGSELQYAT QFLREKEMDQMEPPKPDYQESHEQESAAGGSANAELGAEEMPPLSDEDMIPVMEEEGAEGSYY	Vibrio cholerae	CRISPR-Cas; DNA repair	https://www.ncbi.nlm.nih.gov/pmc/articles/PMC7498323/
vcrx093	MKIVNLSQREEDWLDWRRQGVTATDAAILLNRSPYKTRWRLWAEKTGYAREVDLSLNPLVRRGIENEDAA RRAFEEKYDDMLLPACVESVQYPLMRASLDGLRDNGEPVELKSPSATVWEDVCAEKANSKAYQLYYPQVQ HQLLVTGAKQGWLVFYFEGQIQEFPILRDEAMIQEILAEAKKFWQQVVDKKEPDKDPERDLYIPQGEEVN RWIAAAEEYRLYDAEIQELKQRLSELQERQKPHLDTMKSLMGEYFHADYCGVMVTRYKAAGRVDYKKLLA DKASGVKPEDVDQYREKSSERCRVTVTGSVKPRYIVDEDVLAPLDDLPEEVETFYW	Vibrio cholerae	CRISPR-Cas; DNA repair	https://www.ncbi.nlm.nih.gov/pmc/articles/PMC7498323/
